# Deciphering subcellular localization-dependent functions of Hog1 MAPK in *Cryptococcus neoformans*

**DOI:** 10.64898/2025.12.17.694976

**Authors:** Yu-Byeong Jang, Yong-Sun Bahn

## Abstract

The Hog1 mitogen-activated protein kinase regulates stress adaptation, sexual differentiation, and virulence traits by dynamically shuttling between the cytoplasm and nucleus in the fungal pathogen *Cryptococcus neoformans*, a leading cause of fatal fungal meningoencephalitis worldwide. However, how spatial partitioning governs Hog1 pathway specificity remains poorly understood. Here, we generated genetically engineered strains expressing localization-restricted Hog1 variants including membrane-tethered and constitutively nuclear, and we compared their phenotypic traits with those of a fully functional Hog1–mCherry strain. The membrane-tethered Hog1 restored thermotolerance and antifungal resistance in the *hog1*Δ mutant, whereas nuclear Hog1 was necessary for osmotic and endoplasmic reticulum (ER) stress response and for capsule and melanin biosynthesis. These localization-specific effects were corroborated by the expression profiles of genes involved in glycerol biosynthesis, under osmotic stress or fludioxonil treatment. Measurement of intracellular glycerol revealed that the plasma membrane-tethering of Hog1 caused excessive accumulation, underscoring the importance of spatiotemporal regulation of Hog1 activity. Also, nuclear Hog1 uniquely reinstated osmoadaptation and conferred tunicamycin tolerance independent of canonical Ire1-Hxl1 splicing, suggesting a nucleus-centric module for ER stress protection. Conversely, membrane-tethered Hog1 enhanced glycerol accumulation and restored amphotericin B resistance while increasing azole susceptibility despite normal ergosterol levels, implicating localization-biased regulation upstream of sterol abundance. In the developmental program, membrane-tethered Hog1 dominantly suppressed the Cpk1-mediated mating. Collectively, these findings demonstrate that Hog1 compartmentalization is a key determinant of stress adaptation, antifungal resistance, differentiation, and virulence regulation in *C. neoformans*.

**Summary:** This study elucidates the spatial regulation of Hog1 MAPK in *Cryptococcus neoformans* using membrane-tethered (CAAX) and constitutively nuclear (NLS) mutants. Unlike model yeasts, *C. neoformans* requires precise Hog1 compartmentalization for distinct functions: nuclear translocation is essential for osmotic and ER stress adaptation, while cytoplasmic retention is critical for regulating glycerol homeostasis and repressing sexual differentiation. Notably, membrane-tethered Hog1 causes toxic glycerol accumulation and azole hypersensitivity, suggesting a metabolic maintenance where nuclear translocation prevents cytoplasmic hyperactivation. These findings define a specific spatial function for Hog1, highlighting evolutionary divergence in fungal stress signaling and virulence regulation.
