## Supplementary Dataset 1 for "Deciphering subcellular localization-dependent functions of Hog1 MAPK in *Cryptococcus neoformans*"

### Sheet: WT_0
Distance::Distance!!R	Channel_1::mCher-T1!!R	Channel_3::H3342-T2!!R
µm
0	0	0
0.124785	0	4
0.24957	0	3
0.374355	4	1
0.499141	20	3
0.623926	44	7
0.748711	68	8
0.873496	140	7
0.998281	93	15
1.12307	92	10
1.24785	101	16
1.37264	63	11
1.49742	117	16
1.62221	141	13
1.74699	119	11
1.87178	101	16
1.99656	158	22
2.12135	200	15
2.24613	204	35
2.37092	188	24
2.4957	199	38
2.62049	181	42
2.74527	211	44
2.87006	209	49
2.99484	164	40
3.11963	170	30
3.24441	131	27
3.3692	142	18
3.49398	97	27
3.61877	101	26
3.74355	100	19
3.86834	56	18
3.99313	73	22
4.11791	89	19
4.2427	48	12
4.36748	81	11
4.49227	43	5
4.61705	27	8
4.74184	1	5
4.86662	10	1
4.99141	0	3
5.11619	0	0
5.24098	0	1
5.36576	0	1
5.49055	0	0
5.61533	0	0
5.74012	0	2

### Sheet: WT_NaCl 10
Distance::Distance!!R	Channel_1::mCher-T1!!R	Channel_3::H3342-T3!!R
µm
0	0	14
0.124826	0	6
0.249652	4	8
0.374479	2	17
0.499305	30	24
0.624131	27	1
0.748957	36	12
0.873783	42	16
0.998609	32	27
1.12344	37	9
1.24826	74	20
1.37309	69	36
1.49791	85	53
1.62274	41	29
1.74757	78	81
1.87239	97	59
1.99722	54	34
2.12204	54	82
2.24687	49	58
2.3717	47	65
2.49652	67	57
2.62135	48	66
2.74618	73	73
2.871	39	40
2.99583	42	38
3.12065	52	19
3.24548	61	9
3.37031	25	14
3.49513	31	24
3.61996	17	41
3.74479	28	23
3.86961	25	12
3.99444	21	17
4.11926	44	9
4.24409	32	23
4.36892	11	17
4.49374	3	0
4.61857	0	3
4.74339	0	2
4.86822	0	0

### Sheet: WT_NaCl 60
Distance::Distance!!R	Channel_1::mCher-T1!!R	Channel_3::H3342-T3!!R
µm
0	0	14
0.124826	0	6
0.249652	4	8
0.374479	2	17
0.499305	30	24
0.624131	27	1
0.748957	36	12
0.873783	42	16
0.998609	32	27
1.12344	37	9
1.24826	74	20
1.37309	69	36
1.49791	85	53
1.62274	41	29
1.74757	78	81
1.87239	97	59
1.99722	54	34
2.12204	54	82
2.24687	49	58
2.3717	47	65
2.49652	67	57
2.62135	48	66
2.74618	73	73
2.871	39	40
2.99583	42	38
3.12065	52	19
3.24548	61	9
3.37031	25	14
3.49513	31	24
3.61996	17	41
3.74479	28	23
3.86961	25	12
3.99444	21	17
4.11926	44	9
4.24409	32	23
4.36892	11	17
4.49374	3	0
4.61857	0	3
4.74339	0	2
4.86822	0	0

### Sheet: CAAX_0
Distance::Distance!!R	Channel_1::mCher-T1!!R	Channel_3::H3342-T3!!R
µm
0	0	0
0.124785	5	3
0.24957	9	4
0.374355	3	14
0.499141	12	10
0.623926	23	10
0.748711	54	5
0.873496	40	9
0.998281	59	17
1.12307	31	19
1.24785	25	27
1.37264	75	24
1.49742	23	25
1.62221	27	19
1.74699	51	17
1.87178	33	41
1.99656	20	44
2.12135	18	68
2.24613	22	91
2.37092	54	128
2.4957	40	112
2.62049	36	90
2.74527	27	64
2.87006	26	113
2.99484	47	90
3.11963	86	34
3.24441	44	61
3.3692	46	18
3.49398	83	5
3.61877	33	0
3.74355	27	10
3.86834	35	21
3.99313	17	4
4.11791	3	8
4.2427	3	8
4.36748	0	1
4.49227	0	0
4.61705	0	1
4.74184	0	0
4.86662	3	3
4.99141	0	0

### Sheet: CAAX_NaCl 10
Distance::Distance!!R	Channel_1::mCher-T1!!R	Channel_3::H3342-T3!!R
µm
0	0	5
0.124785	10	0
0.24957	20	0
0.374355	32	0
0.499141	40	9
0.623926	59	2
0.748711	48	12
0.873496	62	18
0.998281	66	7
1.12307	38	32
1.24785	56	37
1.37264	38	48
1.49742	26	26
1.62221	68	47
1.74699	35	43
1.87178	24	75
1.99656	61	65
2.12135	64	75
2.24613	38	89
2.37092	25	55
2.4957	44	57
2.62049	48	58
2.74527	31	101
2.87006	43	52
2.99484	28	64
3.11963	71	40
3.24441	23	35
3.3692	41	40
3.49398	30	17
3.61877	18	11
3.74355	25	34
3.86834	37	32
3.99313	46	22
4.11791	48	26
4.2427	37	11
4.36748	88	4
4.49227	27	1
4.61705	17	0
4.74184	0	0
4.86662	0	1
4.99141	0	0
5.11619	0	0

### Sheet: CAAX_NaCl 60
Distance::Distance!!R	Channel_1::mCher-T1!!R	Channel_3::H3342-T3!!R
µm
0	0	0
0.124785	3	11
0.24957	0	8
0.374355	5	0
0.499141	28	4
0.623926	55	17
0.748711	66	6
0.873496	55	12
0.998281	50	15
1.12307	46	11
1.24785	27	12
1.37264	29	6
1.49742	28	17
1.62221	50	19
1.74699	33	32
1.87178	78	20
1.99656	44	33
2.12135	74	48
2.24613	60	95
2.37092	63	98
2.4957	45	94
2.62049	27	105
2.74527	39	88
2.87006	24	75
2.99484	46	90
3.11963	52	92
3.24441	45	88
3.3692	72	71
3.49398	54	51
3.61877	60	68
3.74355	19	37
3.86834	64	46
3.99313	52	24
4.11791	82	14
4.2427	50	2
4.36748	89	21
4.49227	38	9
4.61705	45	3
4.74184	14	0
4.86662	7	0
4.99141	4	3
5.11619	5	3
5.24098	0	0
5.36576	0	13
5.49055	0	3
5.61533	0	0
5.74012	0	0
5.8649	0	4
5.98969	3	1
6.11447	0	0
6.23926	0	13

### Sheet: NLS_0
Distance::Distance!!R	Channel_1::mCher-T1!!R	Channel_3::H3342-T3!!R
µm
0	5	11
0.124785	10	6
0.24957	13	6
0.374355	13	20
0.499141	27	9
0.623926	27	23
0.748711	18	8
0.873496	31	37
0.998281	20	7
1.12307	28	35
1.24785	52	55
1.37264	59	47
1.49742	60	73
1.62221	59	50
1.74699	81	86
1.87178	62	67
1.99656	53	73
2.12135	69	90
2.24613	78	90
2.37092	82	66
2.4957	101	42
2.62049	81	64
2.74527	49	31
2.87006	65	3
2.99484	46	36
3.11963	26	37
3.24441	25	30
3.3692	25	18
3.49398	21	10
3.61877	27	43
3.74355	19	37
3.86834	13	28
3.99313	6	22
4.11791	25	9
4.2427	22	30
4.36748	11	6
4.49227	1	5
4.61705	1	6
4.74184	2	6
4.86662	0	12
4.99141	0	0
5.11619	0	0
5.24098	1	0

### Sheet: NLS_10
Distance::Distance!!R	Channel_1::mCher-T1!!R	Channel_3::H3342-T3!!R
µm
0	0	12
0.124785	6	13
0.24957	0	13
0.374355	0	13
0.499141	13	30
0.623926	22	6
0.748711	14	18
0.873496	32	17
0.998281	31	25
1.12307	44	69
1.24785	61	77
1.37264	59	94
1.49742	102	107
1.62221	115	108
1.74699	100	114
1.87178	79	170
1.99656	60	95
2.12135	154	85
2.24613	72	138
2.37092	62	95
2.4957	58	79
2.62049	50	84
2.74527	68	91
2.87006	70	75
2.99484	46	49
3.11963	30	15
3.24441	14	18
3.3692	18	14
3.49398	27	24
3.61877	19	14
3.74355	19	24
3.86834	16	16
3.99313	18	14
4.11791	19	34
4.2427	5	12
4.36748	0	18
4.49227	2	7
4.61705	0	0
4.74184	0	5
4.86662	0	6
4.99141	0	9
5.11619	0	4
5.24098	0	0

### Sheet: NLS_60
Supplementary Dataset 1. Raw fluorescence intensity data of confocal microscopy
Distance::Distance!!R	Channel_1::mCher-T1!!R	Channel_3::H3342-T3!!R
µm
0	3	5
0.124826	2	9
0.249652	10	11
0.374479	9	38
0.499305	9	18
0.624131	33	3
0.748957	47	36
0.873783	31	50
0.998609	31	25
1.12344	39	42
1.24826	25	44
1.37309	55	78
1.49791	47	51
1.62274	135	85
1.74757	120	109
1.87239	134	116
1.99722	130	139
2.12204	180	104
2.24687	128	113
2.3717	140	133
2.49652	105	129
2.62135	90	98
2.74618	107	76
2.871	84	66
2.99583	46	37
3.12065	55	45
3.24548	48	33
3.37031	20	29
3.49513	68	21
3.61996	27	19
3.74479	23	33
3.86961	37	25
3.99444	10	4
4.11926	5	16
4.24409	5	3
4.36892	4	6
4.49374	0	6
4.61857	0	2
4.74339	0	8
4.86822	0	5
